# Quantitative occupancy of myriad transcription factors from one DNase experiment enables efficient comparisons across conditions

**DOI:** 10.1101/2020.06.28.171587

**Authors:** Kaixuan Luo, Jianling Zhong, Alexias Safi, Linda K. Hong, Alok K. Tewari, Lingyun Song, Timothy E. Reddy, Li Ma, Gregory E. Crawford, Alexander J. Hartemink

## Abstract

Over a thousand different transcription factors (TFs) bind with varying occupancy across the human genome. Chromatin immunoprecipitation (ChIP) can assay occupancy genome-wide, but only one TF at a time, limiting our ability to comprehensively observe the TF occupancy landscape, let alone quantify how it changes across conditions. We developed TOP, a Bayesian hierarchical regression framework, to profile genome-wide quantitative occupancy of numerous TFs using data from a single DNase-seq experiment. TOP is supervised, and its hierarchical structure allows it to predict the occupancy of any sequence-specific TF, even those never assayed with ChIP. We used TOP to profile the quantitative occupancy of nearly 1500 human TF motifs, and examined how their occupancies changed genome-wide in multiple contexts: across 178 cell types, over 12 hours of exposure to different hormones, and across the genetic backgrounds of 70 individuals. TOP enables cost-effective exploration of quantitative changes in the landscape of TF binding.
