## Supplementary table S3 for "Quantitative occupancy of myriad transcription factors from one DNase experiment enables efficient comparisons across conditions"

name	ID
AAANWWTGC	PF0144.1
AAAYRNCTG	PF0077.1
AAAYWAACM	PF0139.1
AACTTT	PF0017.1
AACWWCAANK	PF0108.1
AACYNNNNTTCCS	PF0113.1
AAGWWRNYGGC	PF0063.1
abd-A	MA0206.1
Abd-B	MA0165.1
ABF1	MA0265.1
ABF1	MA0570.1
ABF2	MA0266.1
ABI3	MA0564.1
abi4	MA0123.1
ACAWNRNSRCGG	PF0103.1
ACAWYAAAG	PF0142.1
ACCTGTTG	PF0057.1
ACE2	MA0267.1
achi	MA0207.1
ACTAYRNNNCCCR	PF0004.1
ACTWSNACTNY	PF0105.1
ADR1	MA0268.1
AFT1	MA0269.1
AFT2	MA0270.1
AG	MA0005.1
AG	MA0005.2
AGCYRWTTC	PF0135.1
AGL15	MA0548.1
al	MA0208.1
Alx1_1	PH0010.1
Alx1_2	PH0011.1
Alx3	PH0001.1
Alx4	PH0002.1
ANT	MA0571.1
Antp	MA0166.1
ap	MA0209.1
AP3	MA0556.1
Ar	MA0007.1
AR	MA0007.2
ara	MA0210.1
ARG80	MA0271.1
ARG81	MA0272.1
ARGGGTTAA	PF0065.1
ARID3A	MA0151.1
Arid3a_1	PB0001.1
Arid3a_2	PB0105.1
Arid5a_1	PB0002.1
Arid5a_2	PB0106.1
Arnt	MA0004.1
Arnt::Ahr	MA0006.1
ARO80	MA0273.1
ARR1	MA0274.1
ARR10	MA0121.1
Arx	PH0003.1
Ascl2_1	PB0003.1
Ascl2_2	PB0107.1
ASG1	MA0275.1
ASH1	MA0276.1
at_AC_acceptor	SA0001.1
at_AC_acceptor	SA0002.1
at_AC_acceptor	SA0003.1
at_AC_acceptor	SD0001.1
at_AC_acceptor	SD0002.1
at_AC_acceptor	SD0003.1
ATCMNTCCGY	PF0099.1
Atf1_1	PB0004.1
Atf1_2	PB0108.1
ATGGYGGA	PF0102.1
ATHB-5	MA0110.1
ATHB1	MA0572.1
ATHB5	MA0110.2
ATHB9	MA0573.1
AtMYB15	MA0574.1
AtMYB77	MA0575.1
AtMYB84	MA0576.1
Atoh1	MA0461.1
AtSPL3	MA0577.1
AtSPL8	MA0578.1
Awh	MA0167.1
AZF1	MA0277.1
B-H1	MA0168.1
B-H2	MA0169.1
Bach1::Mafk	MA0591.1
bap	MA0211.1
Barhl1	PH0005.1
Barhl2	PH0006.1
Barx1	PH0007.1
Barx2	PH0008.1
BAS1	MA0278.1
BATF::JUN	MA0462.1
Bbx_1	PB0005.1
Bbx_2	PB0109.1
bcd	MA0212.1
Bcl6	MA0463.1
Bcl6b_1	PB0006.1
Bcl6b_2	PB0110.1
BEAF-32	MA0529.1
BES1	MA0549.1
bHLH(zip) class	MF0007.1
Bhlhb2_1	PB0007.1
Bhlhb2_2	PB0111.1
Bhlhe40	MA0464.1
BLMP-1	MA0537.1
br_Z1	MA0010.1
br_Z2	MA0011.1
br_Z3	MA0012.1
br_Z4	MA0013.1
BRCA1	MA0133.1
BREd	POL007.1
BREu	POL006.1
brk	MA0213.1
bsh	MA0214.1
Bsx	PH0009.1
btd	MA0443.1
btn	MA0215.1
bZIP cEBP-like subclass	MF0006.1
bZIP CREB/G-box-like subclass	MF0002.1
bZIP910	MA0096.1
bZIP911	MA0097.1
BZR1	MA0550.1
C15	MA0170.1
CACGTG	PF0002.1
cad	MA0216.1
CAD	MA0216.2
CAD1	MA0279.1
CAGCTG	PF0015.1
CAGGTA	PF0076.1
CAGGTG	PF0012.1
CAGNWMCNNNGAC	PF0143.1
CAGNYGKNAAA	PF0160.1
CAT8	MA0280.1
CATRRAGC	PF0134.1
CATTGTYY	PF0049.1
caup	MA0217.1
CBF1	MA0281.1
CCAAT-box	POL004.1
CCAATNNSNNNGCG	PF0104.1
CCANNAGRKGGC	PF0045.1
CCAWNWWNNNGGC	PF0165.1
CCAWWNAAGG	PF0121.1
CCAWYNNGAAR	PF0124.1
CCCNNGGGAR	PF0130.1
CCCNNNNNNAAGWT	PF0158.1
CCGNMNNTNACG	PF0106.1
CCTNTMAGA	PF0167.1
CDC5	MA0579.1
Cdx1	PH0012.1
Cdx2	PH0013.1
CDX2	MA0465.1
Cebpa	MA0102.1
CEBPA	MA0102.2
CEBPA	MA0102.3
CEBPB	MA0466.1
ceh-22	MA0264.1
CEP3	MA0282.1
Cf2_II	MA0015.1
CG11085	MA0171.1
CG11294	MA0172.1
CG11617	MA0173.1
CG13424	MA0175.1
CG15696	MA0176.1
CG18599	MA0177.1
CG32105	MA0178.1
CG32532	MA0179.1
CG34031	MA0444.1
CG42234	MA0174.1
CG4328	MA0182.1
CG7056	MA0183.1
CG9876	MA0184.1
CGGAARNGGCNG	PF0081.1
CGTSACG	PF0070.1
CHA4	MA0283.1
che-1	MA0260.1
CIN5	MA0284.1
CNC::maf-S	MA0530.1
Cphx	PH0014.1
CREB1	MA0018.1
CREB1	MA0018.2
CRGAARNNNNCGA	PF0100.1
Crx	PH0015.1
Crx	MA0467.1
CRZ1	MA0285.1
CST6	MA0286.1
ct	MA0218.1
CTAWWWATA	PF0028.1
CTCF	MA0139.1
CTCF	MA0531.1
CTCNANGTGNY	PF0171.1
CTGCAGY	PF0101.1
CTGRYYYNATT	PF0153.1
CTGYNNCTYTAA	PF0082.1
CTTTAAR	PF0029.1
CTTTGA	PF0073.1
CTTTGT	PF0013.1
CUP2	MA0287.1
CUP9	MA0288.1
Cux1_1	PH0016.1
Cux1_2	PH0017.1
CYTAGCAAY	PF0034.1
D	MA0445.1
DAF-12	MA0538.1
DAL80	MA0289.1
DAL81	MA0290.1
DAL82	MA0291.1
Dbx1	PH0018.1
Dbx2	PH0019.1
DCE_S_I	POL008.1
DCE_S_II	POL009.1
DCE_S_III	POL010.1
Ddit3::Cebpa	MA0019.1
Deaf1	MA0185.1
Dfd	MA0186.1
dl_1	MA0022.1
dl_2	MA0023.1
Dll	MA0187.1
Dlx1	PH0020.1
Dlx2	PH0021.1
Dlx3	PH0022.1
Dlx4	PH0023.1
Dlx5	PH0024.1
Dmbx1	PH0025.1
Dof2	MA0020.1
Dof3	MA0021.1
DOT6	MA0351.1
DPE	POL005.1
DPY-27	MA0540.1
Dr	MA0188.1
DUX4	MA0468.1
Duxbl	PH0026.1
DYT1	MA0580.1
E2F1	MA0024.1
E2F1	MA0024.2
E2F2_1	PB0008.1
E2F2_2	PB0112.1
E2F3	MA0469.1
E2F3_1	PB0009.1
E2F3_2	PB0113.1
E2F4	MA0470.1
E2F6	MA0471.1
E5	MA0189.1
EBF1	MA0154.1
EBF1	MA0154.2
ECM22	MA0292.1
ECM23	MA0293.1
EcR::usp	MA0534.1
EDS1	MA0294.1
EFL-1	MA0541.1
Egr1	MA0162.1
EGR1	MA0162.2
Egr1_1	PB0010.1
Egr1_2	PB0114.1
EGR2	MA0472.1
EHF	MA0598.1
Ehf_1	PB0011.1
Ehf_2	PB0115.1
Eip74EF	MA0026.1
ELF1	MA0473.1
Elf3_1	PB0012.1
Elf3_2	PB0116.1
ELF5	MA0136.1
ELK1	MA0028.1
ELK4	MA0076.1
ELK4	MA0076.2
ELT-3	MA0542.1
EmBP-1	MA0128.1
ems	MA0219.1
Emx2	PH0027.1
en	MA0220.1
En1	MA0027.1
En1	PH0028.1
En2	PH0029.1
Eomes_1	PB0013.1
Eomes_2	PB0117.1
EOR-1	MA0543.1
ERF1	MA0567.1
Erg	MA0474.1
ESR1	MA0112.1
ESR1	MA0112.2
ESR2	MA0258.1
ESR2	MA0258.2
ESRRA	MA0592.1
Esrra_1	PB0014.1
Esrra_2	PB0118.1
Esrrb	MA0141.1
Esrrb	MA0141.2
Esx1	PH0030.1
ETS class	MF0001.1
Ets1	MA0098.2
ETS1	MA0098.1
eve	MA0221.1
Evx1	PH0031.1
Evx2	PH0032.1
EWSR1-FLI1	MA0149.1
exd	MA0222.1
exex	MA0224.1
FEV	MA0156.1
FHL1	MA0295.1
FHY3	MA0557.1
fkh	MA0446.1
FKH1	MA0296.1
FKH2	MA0297.1
FLC	MA0558.1
FLI1	MA0475.1
Forkhead class	MF0005.1
FOS	MA0476.1
FOSL1	MA0477.1
FOSL2	MA0478.1
FOXA1	MA0148.1
FOXA1	MA0148.3
Foxa2	MA0047.1
Foxa2	MA0047.2
Foxa2_1	PB0015.1
Foxa2_2	PB0119.1
FOXC1	MA0032.1
FOXD1	MA0031.1
Foxd3	MA0041.1
FOXF2	MA0030.1
FOXH1	MA0479.1
FOXI1	MA0042.1
Foxj1_1	PB0016.1
Foxj1_2	PB0120.1
Foxj3_1	PB0017.1
Foxj3_2	PB0121.1
Foxk1_1	PB0018.1
Foxk1_2	PB0122.1
FOXL1	MA0033.1
Foxl1_1	PB0019.1
Foxl1_2	PB0123.1
Foxo1	MA0480.1
FOXO3	MA0157.1
FOXP1	MA0481.1
FOXP2	MA0593.1
Foxq1	MA0040.1
ftz	MA0225.1
FUS3	MA0565.1
FZF1	MA0298.1
GAANYNYGACNY	PF0137.1
GABPA	MA0062.1
GABPA	MA0062.2
Gabpa_1	PB0020.1
Gabpa_2	PB0124.1
GAL4	MA0299.1
Gamyb	MA0034.1
GAT1	MA0300.1
GAT3	MA0301.1
GAT4	MA0302.1
Gata1	MA0035.1
Gata1	MA0035.2
Gata1	MA0035.3
GATA2	MA0036.1
GATA2	MA0036.2
GATA3	MA0037.1
GATA3	MA0037.2
Gata3_1	PB0021.1
Gata3_2	PB0125.1
Gata4	MA0482.1
Gata5_1	PB0022.1
Gata5_2	PB0126.1
Gata6_1	PB0023.1
Gata6_2	PB0127.1
GATAAGR	PF0131.1
GATGKMRGCG	PF0148.1
GATTGGY	PF0005.1
Gbx1	PH0033.1
Gbx2	PH0034.1
GC-box	POL003.1
GCANCTGNY	PF0035.1
GCCATNTTG	PF0010.1
GCCNNNWTAAR	PF0095.1
GCGNNANTTCC	PF0048.1
GCGSCMNTTT	PF0164.1
Gcm1_1	PB0024.1
Gcm1_2	PB0128.1
GCN4	MA0303.1
GCR1	MA0304.1
GCR2	MA0305.1
GCTNWTTGK	PF0078.1
GEI-11	MA0544.1
Gfi1	MA0038.1
Gfi1b	MA0483.1
GGAANCGGAANY	PF0021.1
GGAMTNNNNNTCCY	PF0074.1
GGARNTKYCCA	PF0163.1
GGATTA	PF0093.1
GGCKCATGS	PF0159.1
GGCNKCCATNK	PF0088.1
GGCNNMSMYNTTG	PF0123.1
GGCNRNWCTTYS	PF0118.1
GGGAGGRR	PF0024.1
GGGCGGR	PF0006.1
GGGNNTTTCC	PF0086.1
GGGNRMNNYCAT	PF0119.1
GGGTGGRR	PF0056.1
GGGYGTGNY	PF0031.1
GIS1	MA0306.1
GKCGCNNNNNNNTGAYG	PF0019.1
Glis2_1	PB0025.1
Glis2_2	PB0129.1
GLN3	MA0307.1
Gm397_1	PB0026.1
Gm397_2	PB0130.1
Gmeb1_1	PB0027.1
Gmeb1_2	PB0131.1
Gsc	MA0190.1
Gsc	PH0035.1
GSM1	MA0308.1
Gsx2	PH0036.1
gt	MA0447.1
GTCNYYATGR	PF0098.1
GTGACGY	PF0020.1
GTGGGTGK	PF0091.1
GTTGNYNNRGNAAC	PF0043.1
GTTNYYNNGGTNA	PF0089.1
GTTRYCATRR	PF0037.1
GZF3	MA0309.1
h	MA0449.1
H2.0	MA0448.1
HAC1	MA0310.1
HAL9	MA0311.1
Hand1::Tcfe2a	MA0092.1
HAP1	MA0312.1
HAP2	MA0313.1
HAP3	MA0314.1
HAP4	MA0315.1
HAP5	MA0316.1
HAT5	MA0008.1
hb	MA0049.1
hbn	MA0226.1
Hbp1_1	PB0028.1
Hbp1_2	PB0132.1
HCM1	MA0317.1
Hdx	PH0037.1
HGTX	MA0191.1
Hic1_1	PB0029.1
Hic1_2	PB0133.1
HIF1A::ARNT	MA0259.1
HINFP	MA0131.1
hkb	MA0450.1
HLF	MA0043.1
hlh-1	PL0019.1
HLH-1	MA0545.1
hlh-11	PL0001.1
hlh-2::cnd-1	PL0003.1
hlh-2::hlh-10	PL0017.1
hlh-2::hlh-14	PL0015.1
hlh-2::hlh-15	PL0013.1
hlh-2::hlh-19	PL0010.1
hlh-2::hlh-3	PL0002.1
hlh-2::hlh-4	PL0011.1
hlh-2::hlh-8	PL0012.1
hlh-2::lin-32	PL0006.1
hlh-25	PL0018.1
hlh-26	PL0009.1
hlh-27	PL0004.1
hlh-29	PL0008.1
hlh-30	PL0005.1
Hltf	MA0109.1
Hlx	PH0038.1
Hmbox1	PH0040.1
HMG class	MF0011.1
HMG-1	MA0044.1
HMG-I/Y	MA0045.1
HMRA2	MA0318.1
Hmx	MA0192.1
Hmx1	PH0041.1
Hmx2	PH0042.1
Hmx3	PH0043.1
HNF1A	MA0046.1
Hnf1b	PH0168.1
HNF1B	MA0153.1
HNF4A	MA0114.1
HNF4A	MA0114.2
Hnf4a_1	PB0030.1
Hnf4a_2	PB0134.1
HNF4G	MA0484.1
Homeobox class	MF0010.1
Homez	PH0044.1
Hoxa1	PH0045.1
Hoxa10	PH0046.1
Hoxa11	PH0047.1
Hoxa13	PH0048.1
Hoxa2	PH0049.1
Hoxa3	PH0050.1
Hoxa3_1	PB0031.1
Hoxa3_2	PB0135.1
Hoxa4	PH0051.1
Hoxa5	PH0052.1
HOXA5	MA0158.1
Hoxa6	PH0053.1
Hoxa7_1	PH0054.1
Hoxa7_2	PH0055.1
Hoxa9	PH0056.1
Hoxa9	MA0594.1
Hoxb13	PH0057.1
Hoxb3	PH0058.1
Hoxb4	PH0059.1
Hoxb5	PH0060.1
Hoxb6	PH0061.1
Hoxb7	PH0062.1
Hoxb8	PH0063.1
Hoxb9	PH0064.1
Hoxc10	PH0065.1
Hoxc11	PH0066.1
Hoxc12	PH0067.1
Hoxc13	PH0068.1
Hoxc4	PH0069.1
Hoxc5	PH0070.1
Hoxc6	PH0071.1
Hoxc8	PH0072.1
Hoxc9	PH0073.1
Hoxc9	MA0485.1
Hoxd1	PH0074.1
Hoxd10	PH0075.1
Hoxd11	PH0076.1
Hoxd12	PH0077.1
Hoxd13	PH0078.1
Hoxd3	PH0079.1
Hoxd8	PH0080.1
HSF1	MA0319.1
HSF1	MA0486.1
hth	MA0227.1
HY5	MA0551.1
id1	MA0120.1
IME1	MA0320.1
ind	MA0228.1
INO2	MA0321.1
INO4	MA0322.1
INR	POL002.1
INSM1	MA0155.1
inv	MA0229.1
IRC900814_1	PB0032.1
IRC900814_2	PB0136.1
IRF1	MA0050.1
IRF1	MA0050.2
IRF2	MA0051.1
Irf3_1	PB0033.1
Irf3_2	PB0137.1
Irf4_1	PB0034.1
Irf4_2	PB0138.1
Irf5_1	PB0035.1
Irf5_2	PB0139.1
Irf6_1	PB0036.1
Irf6_2	PB0140.1
Irx2	PH0082.1
Irx3_1	PH0083.1
Irx3_2	PH0084.1
Irx4	PH0085.1
Irx5	PH0086.1
Irx6	PH0087.1
Isgf3g_1	PB0037.1
Isgf3g_2	PB0141.1
Isl2	PH0088.1
Isx	PH0089.1
IXR1	MA0323.1
JUN	MA0488.1
JUN (var.2)	MA0489.1
JUN::FOS	MA0099.1
JUN::FOS	MA0099.2
JUNB	MA0490.1
JUND	MA0491.1
JUND (var.2)	MA0492.1
Jundm2_1	PB0038.1
Jundm2_2	PB0142.1
KCCGNSWTTT	PF0157.1
Klf1	MA0493.1
Klf4	MA0039.1
Klf4	MA0039.2
KLF5	MA0599.1
Klf7_1	PB0039.1
Klf7_2	PB0143.1
KMCATNNWGGA	PF0116.1
kni	MA0451.1
Kr	MA0452.1
KR	MA0452.2
KRCTCNNNNMANAGC	PF0120.1
KTGGYRSGAA	PF0112.1
lab	MA0230.1
Lag1	MA0193.1
lbe	MA0231.1
lbl	MA0232.1
Lbx2	PH0090.1
LEC2	MA0581.1
Lef1_1	PB0040.1
Lef1_2	PB0144.1
LEU3	MA0324.1
LFY	MA0590.1
Lhx1	PH0091.1
Lhx2	PH0092.1
Lhx3	MA0135.1
Lhx3	PH0093.1
Lhx4	PH0094.1
Lhx5	PH0095.1
Lhx6_1	PH0096.1
Lhx6_2	PH0097.1
Lhx8	PH0098.1
Lhx9	PH0099.1
Lim1	MA0194.1
Lim3	MA0195.1
lin-14	MA0261.1
LM1	CN0001.1
LM10	CN0010.1
LM100	CN0100.1
LM101	CN0101.1
LM102	CN0102.1
LM103	CN0103.1
LM104	CN0104.1
LM105	CN0105.1
LM106	CN0106.1
LM107	CN0107.1
LM108	CN0108.1
LM109	CN0109.1
LM11	CN0011.1
LM110	CN0110.1
LM111	CN0111.1
LM112	CN0112.1
LM113	CN0113.1
LM114	CN0114.1
LM115	CN0115.1
LM116	CN0116.1
LM117	CN0117.1
LM118	CN0118.1
LM119	CN0119.1
LM12	CN0012.1
LM120	CN0120.1
LM121	CN0121.1
LM122	CN0122.1
LM123	CN0123.1
LM124	CN0124.1
LM125	CN0125.1
LM126	CN0126.1
LM127	CN0127.1
LM128	CN0128.1
LM129	CN0129.1
LM13	CN0013.1
LM130	CN0130.1
LM131	CN0131.1
LM132	CN0132.1
LM133	CN0133.1
LM134	CN0134.1
LM135	CN0135.1
LM136	CN0136.1
LM137	CN0137.1
LM138	CN0138.1
LM139	CN0139.1
LM14	CN0014.1
LM140	CN0140.1
LM141	CN0141.1
LM142	CN0142.1
LM143	CN0143.1
LM144	CN0144.1
LM145	CN0145.1
LM146	CN0146.1
LM147	CN0147.1
LM148	CN0148.1
LM149	CN0149.1
LM15	CN0015.1
LM150	CN0150.1
LM151	CN0151.1
LM152	CN0152.1
LM153	CN0153.1
LM154	CN0154.1
LM155	CN0155.1
LM156	CN0156.1
LM157	CN0157.1
LM158	CN0158.1
LM159	CN0159.1
LM16	CN0016.1
LM160	CN0160.1
LM161	CN0161.1
LM162	CN0162.1
LM163	CN0163.1
LM164	CN0164.1
LM165	CN0165.1
LM166	CN0166.1
LM167	CN0167.1
LM168	CN0168.1
LM169	CN0169.1
LM17	CN0017.1
LM170	CN0170.1
LM171	CN0171.1
LM172	CN0172.1
LM173	CN0173.1
LM174	CN0174.1
LM175	CN0175.1
LM176	CN0176.1
LM177	CN0177.1
LM178	CN0178.1
LM179	CN0179.1
LM18	CN0018.1
LM180	CN0180.1
LM181	CN0181.1
LM182	CN0182.1
LM183	CN0183.1
LM184	CN0184.1
LM185	CN0185.1
LM186	CN0186.1
LM187	CN0187.1
LM188	CN0188.1
LM189	CN0189.1
LM19	CN0019.1
LM190	CN0190.1
LM191	CN0191.1
LM192	CN0192.1
LM193	CN0193.1
LM194	CN0194.1
LM195	CN0195.1
LM196	CN0196.1
LM197	CN0197.1
LM198	CN0198.1
LM199	CN0199.1
LM2	CN0002.1
LM20	CN0020.1
LM200	CN0200.1
LM201	CN0201.1
LM202	CN0202.1
LM203	CN0203.1
LM204	CN0204.1
LM205	CN0205.1
LM206	CN0206.1
LM207	CN0207.1
LM208	CN0208.1
LM209	CN0209.1
LM21	CN0021.1
LM210	CN0210.1
LM211	CN0211.1
LM212	CN0212.1
LM213	CN0213.1
LM214	CN0214.1
LM215	CN0215.1
LM216	CN0216.1
LM217	CN0217.1
LM218	CN0218.1
LM219	CN0219.1
LM22	CN0022.1
LM220	CN0220.1
LM221	CN0221.1
LM222	CN0222.1
LM223	CN0223.1
LM224	CN0224.1
LM225	CN0225.1
LM226	CN0226.1
LM227	CN0227.1
LM228	CN0228.1
LM229	CN0229.1
LM23	CN0023.1
LM230	CN0230.1
LM231	CN0231.1
LM232	CN0232.1
LM233	CN0233.1
LM24	CN0024.1
LM25	CN0025.1
LM26	CN0026.1
LM27	CN0027.1
LM28	CN0028.1
LM29	CN0029.1
LM3	CN0003.1
LM30	CN0030.1
LM31	CN0031.1
LM32	CN0032.1
LM33	CN0033.1
LM34	CN0034.1
LM35	CN0035.1
LM36	CN0036.1
LM37	CN0037.1
LM38	CN0038.1
LM39	CN0039.1
LM4	CN0004.1
LM40	CN0040.1
LM41	CN0041.1
LM42	CN0042.1
LM43	CN0043.1
LM44	CN0044.1
LM45	CN0045.1
LM46	CN0046.1
LM47	CN0047.1
LM48	CN0048.1
LM49	CN0049.1
LM5	CN0005.1
LM50	CN0050.1
LM51	CN0051.1
LM52	CN0052.1
LM53	CN0053.1
LM54	CN0054.1
LM55	CN0055.1
LM56	CN0056.1
LM57	CN0057.1
LM58	CN0058.1
LM59	CN0059.1
LM6	CN0006.1
LM60	CN0060.1
LM61	CN0061.1
LM62	CN0062.1
LM63	CN0063.1
LM64	CN0064.1
LM65	CN0065.1
LM66	CN0066.1
LM67	CN0067.1
LM68	CN0068.1
LM69	CN0069.1
LM7	CN0007.1
LM70	CN0070.1
LM71	CN0071.1
LM72	CN0072.1
LM73	CN0073.1
LM74	CN0074.1
LM75	CN0075.1
LM76	CN0076.1
LM77	CN0077.1
LM78	CN0078.1
LM79	CN0079.1
LM8	CN0008.1
LM80	CN0080.1
LM81	CN0081.1
LM82	CN0082.1
LM83	CN0083.1
LM84	CN0084.1
LM85	CN0085.1
LM86	CN0086.1
LM87	CN0087.1
LM88	CN0088.1
LM89	CN0089.1
LM9	CN0009.1
LM90	CN0090.1
LM91	CN0091.1
LM92	CN0092.1
LM93	CN0093.1
LM94	CN0094.1
LM95	CN0095.1
LM96	CN0096.1
LM97	CN0097.1
LM98	CN0098.1
LM99	CN0099.1
Lmx1a	PH0100.1
Lmx1b	PH0101.1
LYS14	MA0325.1
mab-3	MA0262.1
MAC1	MA0326.1
Macho-1	MA0118.1
Mad	MA0535.1
MADS class	MF0008.1
Mafb	MA0117.1
Mafb_1	PB0041.1
Mafb_2	PB0145.1
MAFF	MA0495.1
MAFK	MA0496.1
Mafk_1	PB0042.1
Mafk_2	PB0146.1
MATA1	MA0327.1
MATALPHA2	MA0328.1
MAX	MA0058.1
MAX	MA0058.2
Max_1	PB0043.1
Max_2	PB0147.1
MBP1	MA0329.1
MBP1::SWI6	MA0330.1
MCAATNNNNNGCG	PF0110.1
MCM1	MA0331.1
Mecom	MA0029.1
MED-1	POL013.1
MEF2A	MA0052.1
MEF2A	MA0052.2
MEF2C	MA0497.1
Meis1	PH0102.1
Meis1	MA0498.1
Meis2	PH0104.1
Meis3	PH0105.1
Meox1	PH0103.1
MET28	MA0332.1
MET31	MA0333.1
MET32	MA0334.1
MET4	MA0335.1
MGA1	MA0336.1
MGGAAGTG	PF0011.1
MIG1	MA0337.1
MIG2	MA0338.1
MIG3	MA0339.1
mirr	MA0233.1
MNB1A	MA0053.1
Mnx1	PH0039.1
MOT3	MA0340.1
MSN2	MA0341.1
MSN4	MA0342.1
Msx1	PH0106.1
Msx2	PH0107.1
Msx3	PH0108.1
MTE	POL001.1
Mtf1_1	PB0044.1
Mtf1_2	PB0148.1
mxl-1::mdl-1	PL0014.1
mxl-3	PL0007.1
MYAATNNNNNNNGGC	PF0138.1
Myb	MA0100.1
Myb	MA0100.2
Myb_1	PB0045.1
Myb_2	PB0149.1
myb.Ph3	MA0054.1
Mybl1_1	PB0046.1
Mybl1_2	PB0150.1
Myc	MA0147.1
Myc	MA0147.2
MYC::MAX	MA0059.1
MYC2	MA0566.1
MYC3	MA0568.1
MYC4	MA0569.1
Mycn	MA0104.1
Mycn	MA0104.2
Mycn	MA0104.3
Myf6_1	PB0047.1
Myf6_2	PB0151.1
Myod1	MA0499.1
Myog	MA0500.1
MZF1_1-4	MA0056.1
MZF1_5-13	MA0057.1
NDT80	MA0343.1
NFATC2	MA0152.1
NFE2::MAF	MA0501.1
NFE2L1::MafG	MA0089.1
Nfe2l2	MA0150.2
NFE2L2	MA0150.1
NFIC	MA0161.1
NFIL3	MA0025.1
NFKB1	MA0105.1
NFKB1	MA0105.3
NFYA	MA0060.1
NFYA	MA0060.2
NFYB	MA0502.1
NHLH1	MA0048.1
NHP10	MA0344.1
NHP6A	MA0345.1
NHP6B	MA0346.1
NK7.1	MA0196.1
Nkx1-1	PH0109.1
Nkx1-2	PH0110.1
Nkx2-1	PH0171.1
Nkx2-2	PH0111.1
Nkx2-3	PH0112.1
Nkx2-4	PH0113.1
Nkx2-5	MA0063.1
Nkx2-5	PH0114.1
Nkx2-5 (var.2)	MA0503.1
Nkx2-6	PH0115.1
Nkx2-9	PH0116.1
Nkx3-1	PH0117.1
NKX3-1	MA0124.1
Nkx3-1_1	PB0048.1
Nkx3-1_2	PB0152.1
Nkx3-2	MA0122.1
Nkx3-2	PH0004.1
Nkx6-1_1	PH0118.1
Nkx6-1_2	PH0119.1
Nkx6-3	PH0120.1
Nobox	MA0125.1
Nobox	PH0127.1
NR1H2::RXRA	MA0115.1
Nr1h3::Rxra	MA0494.1
NR2C2	MA0504.1
Nr2e3	MA0164.1
NR2F1	MA0017.1
Nr2f2_1	PB0049.1
Nr2f2_2	PB0153.1
NR3C1	MA0113.1
NR3C1	MA0113.2
NR4A2	MA0160.1
Nr5a2	MA0505.1
NRF1	MA0506.1
NRG1	MA0347.1
nub	MA0453.1
Nuclear Receptor class	MF0004.1
OAF1	MA0348.1
Obox1	PH0121.1
Obox2	PH0122.1
Obox3	PH0123.1
Obox5_1	PH0124.1
Obox5_2	PH0125.1
Obox6	PH0126.1
oc	MA0234.1
Oct	MA0197.1
odd	MA0454.1
OdsH	MA0198.1
onecut	MA0235.1
opa	MA0456.1
OPI1	MA0349.1
Optix	MA0199.1
Osr1_1	PB0050.1
Osr1_2	PB0154.1
Osr2_1	PB0051.1
Osr2_2	PB0155.1
otp	MA0236.1
Otp	PH0128.1
Otx1	PH0129.1
Otx2	PH0130.1
ovo	MA0126.1
pan	MA0237.1
pan	MA0237.2
Pax2	MA0067.1
Pax4	MA0068.1
Pax4	PH0131.1
Pax5	MA0014.1
PAX5	MA0014.2
Pax6	MA0069.1
Pax6	PH0132.1
Pax7	PH0133.1
pb	MA0238.1
PBF	MA0064.1
Pbx1	PH0134.1
PBX1	MA0070.1
PDR1	MA0352.1
PDR3	MA0353.1
PDR8	MA0354.1
Pdx1	MA0132.1
Pdx1	PH0081.1
PEND	MA0127.1
PHA-4	MA0546.1
PHD1	MA0355.1
PHDP	MA0457.1
PHO2	MA0356.1
PHO4	MA0357.1
Phox2a	PH0135.1
Phox2b	PH0136.1
PI	MA0559.1
PIF3	MA0560.1
PIF4	MA0561.1
PIF5	MA0562.1
PIL5	MA0552.1
Pitx1	PH0137.1
Pitx2	PH0138.1
Pitx3	PH0139.1
Pknox1	PH0140.1
Pknox2	PH0141.1
PLAG1	MA0163.1
Plagl1_1	PB0052.1
Plagl1_2	PB0156.1
pnr	MA0536.1
Pou1f1	PH0142.1
Pou2f1	PH0143.1
Pou2f2	PH0144.1
POU2F2	MA0507.1
Pou2f3	PH0145.1
Pou3f1	PH0146.1
Pou3f2	PH0147.1
Pou3f3	PH0148.1
Pou3f4	PH0149.1
Pou4f3	PH0150.1
Pou5f1::Sox2	MA0142.1
Pou6f1_1	PH0151.1
Pou6f1_2	PH0152.1
PPARG	MA0066.1
PPARG::RXRA	MA0065.1
PPARG::RXRA	MA0065.2
Pph13	MA0200.1
prd	MA0239.1
PRDM1	MA0508.1
Prop1	PH0153.1
Prrx1	PH0154.1
Prrx2	MA0075.1
Prrx2	PH0155.1
Ptx1	MA0201.1
PUT3	MA0358.1
RAAGNYNNCTTY	PF0125.1
RACCACAR	PF0111.1
RACTNNRTTTNC	PF0066.1
RAP1	MA0359.1
Rara_1	PB0053.1
Rara_2	PB0157.1
RAV1	MA0582.1
RAV1 (var.2)	MA0583.1
Rax	PH0156.1
RCGCANGCGY	PF0001.1
RDR1	MA0360.1
RDS1	MA0361.1
RDS2	MA0362.1
REB1	MA0363.1
ref-1	PL0016.1
REI1	MA0364.1
REL	MA0101.1
REL class	MF0003.1
RELA	MA0107.1
repo	MA0240.1
REST	MA0138.1
REST	MA0138.2
Rfx1	MA0509.1
RFX1	MA0365.1
RFX2	MA0600.1
Rfx3_1	PB0054.1
Rfx3_2	PB0158.1
Rfx4_1	PB0055.1
Rfx4_2	PB0159.1
RFX5	MA0510.1
Rfxdc2_1	PB0056.1
Rfxdc2_2	PB0160.1
RGAANNTTC	PF0068.1
RGAGGAARY	PF0050.1
RGM1	MA0366.1
RGT1	MA0367.1
RGTTAMWNATT	PF0084.1
Rhox11_1	PH0157.1
Rhox11_2	PH0158.1
Rhox6	PH0159.1
RIM101	MA0368.1
RLM1	MA0369.1
RME1	MA0370.1
RNCTGNYNRNCTGNY	PF0154.1
RNGTGGGC	PF0140.1
RNTCANNRNNYNATTW	PF0122.1
ro	MA0241.1
RORA_1	MA0071.1
RORA_2	MA0072.1
ROX1	MA0371.1
RPH1	MA0372.1
RPN4	MA0373.1
RRAGTTGT	PF0129.1
RRCCGTTA	PF0146.1
RREB1	MA0073.1
RSC3	MA0374.1
RSC30	MA0375.1
RTAAACA	PF0036.1
RTG3	MA0376.1
RTTTNNNYTGGM	PF0107.1
run::Bgb	MA0242.1
RUNX1	MA0002.1
RUNX1	MA0002.2
RUNX2	MA0511.1
Rx	MA0202.1
RXR::RAR_DR5	MA0159.1
Rxra	MA0512.1
Rxra_1	PB0057.1
Rxra_2	PB0161.1
RXRA::VDR	MA0074.1
RYAAAKNNNNNNTTGW	PF0151.1
RYCACNNRNNRNCAG	PF0128.1
RYTAAWNNNTGAY	PF0133.1
RYTGCNNRGNAAC	PF0053.1
RYTGCNWTGGNR	PF0087.1
RYTTCCTG	PF0016.1
SCGGAAGY	PF0003.1
Scr	MA0203.1
sd	MA0243.1
1-Sep	MA0584.1
3-Sep	MA0563.1
4-Sep	MA0001.1
4-Sep	MA0001.2
SFL1	MA0377.1
SFP1	MA0378.1
Sfpi1_1	PB0058.1
Sfpi1_2	PB0162.1
SGCGSSAAA	PF0069.1
Shox2	PH0160.1
SHP1	MA0585.1
SIG1	MA0379.1
SIP4	MA0380.1
Six1	PH0161.1
Six2	PH0162.1
Six3	PH0163.1
Six4	MA0204.1
Six4	PH0164.1
Six6_1	PB0059.1
Six6_1	PH0165.1
Six6_2	PB0163.1
Six6_2	PH0166.1
SKN-1	MA0547.1
SKN7	MA0381.1
SKO1	MA0382.1
slbo	MA0244.1
slou	MA0245.1
slp1	MA0458.1
SMAD2::SMAD3::SMAD4	MA0513.1
Smad3_1	PB0060.1
Smad3_2	PB0164.1
SMP1	MA0383.1
SMTTTTGT	PF0062.1
SMZ	MA0553.1
sna	MA0086.1
SNACANNNYSYAGA	PF0080.1
SNT2	MA0384.1
so	MA0246.1
SOC1	MA0554.1
SOK2	MA0385.1
Sox1_1	PB0068.1
Sox1_2	PB0172.1
SOX10	MA0442.1
Sox11_1	PB0061.1
Sox11_2	PB0165.1
Sox12_1	PB0062.1
Sox12_2	PB0166.1
Sox13_1	PB0063.1
Sox13_2	PB0167.1
Sox14_1	PB0064.1
Sox14_2	PB0168.1
Sox15_1	PB0065.1
Sox15_2	PB0169.1
Sox17	MA0078.1
Sox17_1	PB0066.1
Sox17_2	PB0170.1
Sox18_1	PB0067.1
Sox18_2	PB0171.1
Sox2	MA0143.1
Sox2	MA0143.3
Sox21_1	PB0069.1
Sox21_2	PB0173.1
Sox3	MA0514.1
Sox30_1	PB0070.1
Sox30_2	PB0174.1
Sox4_1	PB0071.1
Sox4_2	PB0175.1
Sox5	MA0087.1
Sox5_1	PB0072.1
Sox5_2	PB0176.1
Sox6	MA0515.1
Sox7_1	PB0073.1
Sox7_2	PB0177.1
Sox8_1	PB0074.1
Sox8_2	PB0178.1
SOX9	MA0077.1
SP1	MA0079.1
SP1	MA0079.2
SP1	MA0079.3
Sp100_1	PB0075.1
Sp100_2	PB0179.1
SP2	MA0516.1
Sp4_1	PB0076.1
Sp4_2	PB0180.1
Spdef_1	PB0077.1
Spdef_2	PB0181.1
Spi1	MA0080.3
SPI1	MA0080.1
SPI1	MA0080.2
SPIB	MA0081.1
SPL14	MA0586.1
SPT2	MA0387.1
SPT23	MA0388.1
Spz1	MA0111.1
squamosa	MA0082.1
SRD1	MA0389.1
SREBF1	MA0595.1
SREBF2	MA0596.1
SRF	MA0083.1
SRF	MA0083.2
Srf_1	PB0078.1
Srf_2	PB0182.1
SRY	MA0084.1
Sry_1	PB0079.1
Sry_2	PB0183.1
STAT1	MA0137.1
STAT1	MA0137.2
STAT1	MA0137.3
STAT2::STAT1	MA0517.1
Stat3	MA0144.1
STAT3	MA0144.2
Stat4	MA0518.1
Stat5a::Stat5b	MA0519.1
Stat6	MA0520.1
STAT92E	MA0532.1
STB3	MA0390.1
STB4	MA0391.1
STB5	MA0392.1
STE12	MA0393.1
STP1	MA0394.1
STP2	MA0395.1
STP3	MA0396.1
STP4	MA0397.1
STTTCRNTTT	PF0085.1
Su(H)	MA0085.1
SU(HW)	MA0533.1
SUM1	MA0398.1
SUT1	MA0399.1
SUT2	MA0400.1
SVP	MA0555.1
SWI4	MA0401.1
SWI5	MA0402.1
SYATTGTG	PF0071.1
T	MA0009.1
TAANNYSGCG	PF0162.1
TAATTA	PF0023.1
TAAWWATAG	PF0054.1
TAAYNRNNTCC	PF0136.1
Tal1::Gata1	MA0140.1
TAL1::GATA1	MA0140.2
TAL1::TCF3	MA0091.1
TATA-Box	POL012.1
TATAAA	PF0051.1
TBF1	MA0403.1
TBP	MA0108.1
TBP	MA0108.2
TBP	MA0386.1
Tbp_1	PB0080.1
Tbp_2	PB0184.1
TBS1	MA0404.1
TCANNTGAY	PF0018.1
TCCATTKW	PF0132.1
TCCCRNNRTGC	PF0039.1
Tcf1	PH0167.1
Tcf1_1	PB0081.1
Tcf1_2	PB0185.1
Tcf12	MA0521.1
Tcf3	MA0522.1
Tcf3_1	PB0082.1
Tcf3_2	PB0186.1
Tcf7_1	PB0083.1
Tcf7_2	PB0187.1
TCF7L2	MA0523.1
Tcf7l2_1	PB0084.1
Tcf7l2_2	PB0188.1
Tcfap2a_1	PB0085.1
Tcfap2a_2	PB0189.1
Tcfap2b_1	PB0086.1
Tcfap2b_2	PB0190.1
Tcfap2c_1	PB0087.1
Tcfap2c_2	PB0191.1
Tcfap2e_1	PB0088.1
Tcfap2e_2	PB0192.1
Tcfcp2l1	MA0145.1
Tcfcp2l1	MA0145.2
Tcfe2a_1	PB0089.1
Tcfe2a_2	PB0193.1
TCP16	MA0587.1
TEA1	MA0405.1
TEAD1	MA0090.1
TEC1	MA0406.1
TFAP2A	MA0003.1
TFAP2A	MA0003.2
TFAP2C	MA0524.1
TGA1	MA0588.1
TGA1A	MA0129.1
TGACAGNY	PF0041.1
TGACATY	PF0042.1
TGACCTTG	PF0038.1
TGACCTY	PF0025.1
TGACGTCA	PF0014.1
TGANNYRGCA	PF0067.1
TGANTCA	PF0007.1
TGASTMAGC	PF0032.1
TGATTTRY	PF0094.1
TGAYRTCA	PF0009.1
TGCCAAR	PF0047.1
TGCGCANK	PF0022.1
TGCTGAY	PF0092.1
TGGAAA	PF0055.1
TGGNNNNNNKCCAR	PF0027.1
Tgif1	PH0169.1
Tgif2	PH0170.1
TGTTTGY	PF0083.1
TGTYNNNNNRGCARM	PF0117.1
THAP1	MA0597.1
THI2	MA0407.1
tin	MA0247.1
tin	MA0247.2
tll	MA0459.1
TLX1::NFIC	MA0119.1
Tlx2	PH0172.1
TMTCGCGANR	PF0008.1
TNCATNTCCYR	PF0075.1
TOD6	MA0350.1
TOS8	MA0408.1
TP53	MA0106.1
TP53	MA0106.2
TP63	MA0525.1
Trl	MA0205.1
TRP(MYB) class	MF0009.1
TTANTCA	PF0064.1
TTANWNANTGGM	PF0161.1
TTAYRTAA	PF0026.1
TTCNRGNNNNTTC	PF0141.1
TTCYNRGAA	PF0040.1
TTCYRGAA	PF0072.1
TTGCWCAAY	PF0172.1
TTGTTT	PF0060.1
ttk	MA0460.1
TTTNNANAGCYR	PF0169.1
ttx-3::ceh-10	MA0263.1
tup	MA0248.1
twi	MA0249.1
TYE7	MA0409.1
Ubx	MA0094.1
Ubx	MA0094.2
UGA3	MA0410.1
UME6	MA0412.1
unc-4	MA0250.1
Uncx	PH0173.1
unpg	MA0251.1
UPC2	MA0411.1
USF1	MA0093.1
USF1	MA0093.2
USF2	MA0526.1
usp	MA0016.1
USV1	MA0413.1
Vax1	PH0174.1
Vax2	PH0175.1
vis	MA0252.1
vnd	MA0253.1
Vsx1	MA0181.1
Vsx1	PH0176.1
Vsx2	MA0180.1
vvl	MA0254.1
WCAANNNYCAG	PF0152.1
WCTCNATGGY	PF0059.1
WGGAATGY	PF0079.1
WGTTNNNNNAAA	PF0155.1
WTGAAAT	PF0174.1
WTTGKCTG	PF0046.1
WWTAAGGC	PF0127.1
WYAAANNRNNNGCG	PF0126.1
XBP1	MA0414.1
XCPE1	POL011.1
YAATNANRNNNCAG	PF0147.1
YAATNRNNNYNATT	PF0090.1
YAP1	MA0415.1
YAP3	MA0416.1
YAP5	MA0417.1
YAP6	MA0418.1
YAP7	MA0419.1
YATGNWAAT	PF0044.1
YATTNATC	PF0097.1
YBR239C	MA0420.1
YCATTAA	PF0058.1
YDR026C	MA0421.1
YDR520C	MA0422.1
YER130C	MA0423.1
YER184C	MA0424.1
YGACNNYACAR	PF0149.1
YGCANTGCR	PF0096.1
YGCGYRCGC	PF0030.1
YGR067C	MA0425.1
YGTCCTTGR	PF0109.1
YHP1	MA0426.1
YJL103C	MA0427.1
YKACATTT	PF0145.1
YKL222C	MA0428.1
YLL054C	MA0429.1
YLR278C	MA0430.1
YML081W	MA0431.1
YNGTTNNNATT	PF0170.1
YNR063W	MA0432.1
YNTTTNNNANGCARM	PF0166.1
YOX1	MA0433.1
YPR013C	MA0434.1
YPR015C	MA0435.1
YPR022C	MA0436.1
YPR196W	MA0437.1
YRCCAKNNGNCGC	PF0156.1
YRM1	MA0438.1
YRR1	MA0439.1
YRTCANNRCGC	PF0115.1
YTAATTAA	PF0061.1
YTAAYNGCT	PF0168.1
YTATTTTNR	PF0033.1
YTCCCRNNAGGY	PF0114.1
YTTCCNNNGGAMR	PF0150.1
YWATTWNNRGCT	PF0173.1
YY1	MA0095.1
YY1	MA0095.2
YYCATTCAWW	PF0052.1
z	MA0255.1
ZAP1	MA0440.1
ZAP1	MA0589.1
Zbtb12_1	PB0090.1
Zbtb12_2	PB0194.1
Zbtb3_1	PB0091.1
Zbtb3_2	PB0195.1
ZBTB33	MA0527.1
Zbtb7b_1	PB0092.1
Zbtb7b_2	PB0196.1
ZEB1	MA0103.1
ZEB1	MA0103.2
zen	MA0256.1
zen2	MA0257.1
Zfp105_1	PB0093.1
Zfp105_2	PB0197.1
Zfp128_1	PB0094.1
Zfp128_2	PB0198.1
Zfp161_1	PB0095.1
Zfp161_2	PB0199.1
Zfp187_1	PB0096.1
Zfp187_2	PB0200.1
Zfp281_1	PB0097.1
Zfp281_2	PB0201.1
Zfp410_1	PB0098.1
Zfp410_2	PB0202.1
Zfp423	MA0116.1
Zfp691_1	PB0099.1
Zfp691_2	PB0203.1
Zfp740_1	PB0100.1
Zfp740_2	PB0204.1
Zfx	MA0146.1
Zfx	MA0146.2
Zic1_1	PB0101.1
Zic1_2	PB0205.1
Zic2_1	PB0102.1
Zic2_2	PB0206.1
Zic3_1	PB0103.1
Zic3_2	PB0207.1
ZMS1	MA0441.1
znf143	MA0088.1
ZNF263	MA0528.1
ZNF354C	MA0130.1
Zscan4_1	PB0104.1
Zscan4_2	PB0208.1
