## Supplementary table S4 for "Quantitative occupancy of myriad transcription factors from one DNase experiment enables efficient comparisons across conditions"

GWAS trait	Reference
Allergy	Ferreira, M.A. et al. Shared genetic origin of asthma, hay fever and eczema elucidates allergic disease biology. Nature Genetics 49, 1752 (2017).
Coronary Artery Disease (CAD)	Data on coronary artery disease / myocardial infarction have been contributed by CARDIoGRAMplusC4D investigators and have been downloaded from www.CARDIOGRAMPLUSC4D.ORG
Inflammatory Bowel Disease (IBD)	Luo, Y. et al. Exploring the genetic architecture of inflammatory bowel disease by whole-genome sequencing identifies association at ADCY7. Nature Genetics 49, 186 (2017).
Rheumatoid Arthritis (RA)	Okada, Y. et al. Genetics of rheumatoid arthritis contributes to biology and drug discovery. Nature 506, 376 (2013).
Crohn's Disease	Jostins, L., Ripke, S., Weersma, R. et al. Host–microbe interactions have shaped the genetic architecture of inflammatory bowel disease. Nature 491, 119–124 (2012)
Lupus	Bentham, J., Morris, D., Cunninghame Graham, D. et al. Genetic association analyses implicate aberrant regulation of innate and adaptive immunity genes in the pathogenesis of systemic lupus erythematosus. Nat Genet 47, 1457–1464 (2015)
Leukocyte Count	Astle, W.J. et al. The Allelic Landscape of Human Blood Cell Trait Variation and Links to Common Complex Disease. Cell 167, 1415-1429.e19 (2016)
Red Blood Cell Count	Astle, W.J. et al. The Allelic Landscape of Human Blood Cell Trait Variation and Links to Common Complex Disease. Cell 167, 1415-1429.e19 (2016)
